# Comparative Analysis of Human-Chimpanzee Divergence in Brain Connectivity and its Genetic Correlates

**DOI:** 10.1101/2024.06.03.597252

**Authors:** Yufan Wang, Luqi Cheng, Deying Li, Yuheng Lu, Changshuo Wang, Yaping Wang, Chaohong Gao, Haiyan Wang, Wim Vanduffel, William D. Hopkins, Chet C. Sherwood, Tianzi Jiang, Congying Chu, Lingzhong Fan

**Author notes:** These authors contributed equally (Yufan Wang, Luqi Cheng). **Corresponding Authors:** Lingzhong Fan, Institute of Automation, Chinese Academy of Sciences, Beijing 100190, China., or Congying Chu, Institute of Automation, Chinese Academy of Sciences, Beijing 100190, China.

## Abstract

Chimpanzees (*Pan troglodytes*) are humans’ closest living relatives, making them the most directly relevant comparison point for understanding human brain evolution. Zeroing in on the differences in brain connectivity between humans and chimpanzees can provide key insights into the specific evolutionary changes that might have occured along the human lineage. However, conducting comparisons of brain connectivity between humans and chimpanzees remains challenging, as cross-species brain atlases established within the same framework are currently lacking. Without the availability of cross-species brain atlases, the region-wise connectivity patterns between humans and chimpanzees cannot be directly compared. To address this gap, we built the first Chimpanzee Brainnetome Atlas (ChimpBNA) by following a well-established connectivity-based parcellation framework. Leveraging this new resource, we found substantial divergence in connectivity patterns across most association cortices, notably in the lateral temporal and dorsolateral prefrontal cortex between the two species. Intriguingly, these patterns significantly deviate from the patterns of cortical expansion observed in humans compared to chimpanzees. Additionally, we identified regions displaying connectional asymmetries that differed between species, likely resulting from evolutionary divergence. Genes associated with these divergent connectivities were found to be enriched in cell types crucial for cortical projection circuits and synapse formation. These genes exhibited more pronounced differences in expression patterns in regions with higher connectivity divergence, suggesting a potential foundation for brain connectivity evolution. Therefore, our study not only provides a fine-scale brain atlas of chimpanzees but also highlights the connectivity divergence between humans and chimpanzees in a more rigorous and comparative manner and suggests potential genetic correlates for the observed divergence in brain connectivity patterns between the two species. This can help us better understand the origins and development of uniquely human cognitive capabilities.
