## supplementary tables for "Comparative Analysis of Human-Chimpanzee Divergence in Brain Connectivity and its Genetic Correlates"

### Sheet: Table S1
No.	Initial Seed Masks		Desikan-Killiany-Tourville Atlas Subregions
1	Frontal lobe	SFG, Superior Frontal Gyrus	Superior Frontal Gyrus
2		MFG, Middle Frontal Gyrus	Rostral and Caudal part of Middle Frontal Gyrus
3		IFG, Inferior Frontal Gyrus	Pars Opercularis, Pars Triangularis
4		OrG, Orbital Gyrus	Pars Orbitalis, Lateral and Medial Divisions of Orbital Gyrus
5		PrG, Precentral Gyrus	Precentral Gyrus
6		PCL, Paracentral Lobule	Paracentral Lobule
7	Temporal lobe	STG, Superior Temporal Gyrus	Superior Temporal Gyrus, Transverse Temporal Cortex
8		MTG, Middle Temporal Gyrus	Middle Temporal Gyrus
9		ITG, Inferior Temporal Gyrus	Inferior Temporal Gyrus
10		FuG, Fusiform Gyrus	Fusiform Gyrus
11		PhG, Parahippocampal Gyrus	Entorhinal Area, Parahippocampal Gyrus
12	Parietal lobe	SPL, Superior Parietal Lobule	Superior Parietal Lobule
13		IPL, Inferior Parietal Lobule	Inferior Parietal Lobule, Supramarginal Gyrus
14		Pcun, Precuneus	Precuneus Cortex
15		PoG, Postcentral Gyrus	Postcentral Gyrus
16	Insular lobe	INS, Insular Gyrus	Insular Cortex
17	Limbic lobe	CG, Cingulate Gyrus	Anterior Cingulate Gyrus, Posterior Cingulate Gyrus, Caudal Part of Anterior Cingulate Gyrus, Isthmus of Cingulate Gyrus
18	Occipital lobe	MVOcC, MedioVentral Occipital Cortex	Cuneus Cortex, Pericalcarine Cortex, Lingual Gyrus
19		LOcC, Lateral Occipital Cortex	Lateral Occipital Gyrus
20	Subcortical nuclei	Amyg, Amygdala	Amygdala
21		Hipp, Hippocampus	Hippocampus
22		NAC, Nucleus Accumbens	Nucleus Accumbens
23		Ca, Caudate	Caudate
24		GP, Global Pallidums	Global Pallidums
25		Pu, Putamen	Putamen
26		Tha, Thalamus	Thalamus

### Sheet: Table S2
	abbr.	subregions	abbr.	label (left)	label (right)
Cortex	SFG	Superior frontal gyrus, rostral part	SFG.r	1	101
		Superior frontal gyrus, rostrointermediate part	SFG.ri	2	102
		Superior frontal gyrus, caudointermediate part	SFG.ci	3	103
		Superior frontal gyrus, caudal part	SFG.c	4	104
		Superior frontal gyrus, laterocaudal part	SFG.lc	5	105
		Superior frontal gyrus, mediocaudal part	SFG.mc	6	106
	MFG	Middle frontal gyrus, rostral part	MFG.r	7	107
		Middle frontal gyrus, rostrointermediate part	MFG.ri	8	108
		Middle frontal gyrus, intermediate part	MFG.i	9	109
		Middle frontal gyrus, dorsointermediate part	MFG.di	10	110
		Middle frontal gyrus, ventrointermediate part	MFG.vi	11	111
		Middle frontal gyrus, dorsocaudal part	MFG.dc	12	112
		Middle frontal gyrus, ventrocaudal part	MFG.vc	13	113
	IFG	Inferior frontal gyrus, rostral part	IFG.r	14	114
		Inferior frontal gyrus, rostrointermediate part	IFG.ri	15	115
		Inferior frontal gyrus, caudointermediate part	IFG.ci	16	116
		Inferior frontal gyrus, dorsocaudal part	IFG.dc	17	117
		Inferior frontal gyrus, ventrocaudal part	IFG.vc	18	118
		Inferior frontal gyrus, caudal part	IFG.c	19	119
	OrG	Orbital gyrus, medial part	OrG.m	20	120
		Orbital gyrus, rostral part	OrG.r	21	121
		Orbital gyrus, intermediate part	OrG.i	22	122
		Orbital gyrus, caudal part	OrG.c	23	123
		Orbital gyrus, rostrolateral part	OrG.rl	24	124
		Orbital gyrus, caudolateral part	OrG.cl	25	125
	PrG	Precentral gyrus, rostrodorsal part	PrG.rd	26	126
		Precentral gyrus, caudodorsal part	PrG.cd	27	127
		Precentral gyrus, rostrointermediate part	PrG.ri	28	128
		Precentral gyrus, caudointermediate part	PrG.ci	29	129
		Precentral gyrus, intermediate part	PrG.i	30	130
		Precentral gyrus, ventrointermediate part	PrG.vi	31	131
		Precentral gyrus, ventral part	PrG.v	32	132
	PCL	Paracentral lobule, rostral part	PCL.r	33	133
		Paracentral lobule, caudal part	PCL.c	34	134
	STG	Superior temporal gyrus, rostral part	STG.r	35	135
		Superior temporal gyrus, rostrointermediate part	STG.ri	36	136
		Superior temporal gyrus, caudointermediate part	STG.ci	37	137
		Superior temporal gyrus, caudal part	STG.c	38	138
		Superior temporal gyrus, dorsocaudal part	STG.dc	39	139
		Superior temporal gyrus, ventrocaudal part	STG.vc	40	140
	MTG	Middle temporal gyrus, rostral part	MTG.r	41	141
		Middle temporal gyrus, intermediate part	MTG.i	42	142
		Middle temporal gyrus, caudal part	MTG.c	43	143
		Middle temporal gyrus, caudoventral part	MTG.cv	44	144
	ITG	Inferior temporal gyrus, rostral part	ITG.r	45	145
		Inferior temporal gyrus, dorsorostral part	ITG.dr	46	146
		Inferior temporal gyrus, ventrorostral part	ITG.vr	47	147
		Inferior temporal gyrus, intermediate part	ITG.i	48	148
		Inferior temporal gyrus, dorsocaudal part	ITG.dc	49	149
		Inferior temporal gyrus, ventrocaudal part	ITG.vc	50	150
		Inferior temporal gyrus, caudal part	ITG.c	51	151
	FuG	Fusiform gyrus, rostral part	FuG.r	52	152
		Fusiform gyrus, rostrointermediate part	FuG.ri	53	153
		Fusiform gyrus, caudointermediate part	FuG.ci	54	154
		Fusiform gyrus, medial part	FuG.m	55	155
		Fusiform gyrus, laterocaudal part	FuG.lc	56	156
		Fusiform gyrus, mediocaudal part	FuG.mc	57	157
	PhG	Parahippocampal gyrus, rostral part	PhG.r	58	158
		Parahippocampal gyrus, mediointermediate part	PhG.mi	59	159
		Parahippocampal gyrus, laterointermediate part	PhG.li	60	160
		Parahippocampal gyrus, mediocaudal part	PhG.mc	61	161
		Parahippocampal gyrus, laterocaudal part	PhG.lc	62	162
	SPL	Superior parietal lobule, dorsorostral part	SPL.dr	63	163
		Superior parietal lobule, ventrorostral part	SPL.vr	64	164
		Superior parietal lobule, intermediate part	SPL.i	65	165
		Superior parietal lobule, caudointermediate part	SPL.ci	66	166
		Superior parietal lobule, caudal part	SPL.c	67	167
	IPL	Inferior parietal lobule, rostral part	IPL.r	68	168
		Inferior parietal lobule, rostrointermediate part	IPL.ri	69	169
		Inferior parietal lobule, ventral part	IPL.v	70	170
		Inferior parietal lobule, caudointermediate part	IPL.ci	71	171
		Inferior parietal lobule, caudal part	IPL.c	72	172
		Prelunate gyrus, rostral part	PrL.r	73	173
		Prelunate gyrus, caudal part	PrL.c	74	174
	Pcun	Precuneus, dorsal part	Pcun.d	75	175
		Precuneus, dorsointermediate part	Pcun.di	76	176
		Precuneus, ventrointermediate part	Pcun.vi	77	177
		Precuneus, ventral part	Pcun.v	78	178
	PoG	Postcentral gyrus, dorsal part	PoG.d	79	179
		Postcentral gyrus, intermediate part	PoG.i	80	180
		Postcentral gyrus, ventral part	PoG.v	81	181
	INS	Insular gyrus, dorsorostral part	INS.dr	82	182
		Insular gyrus, intermediorostral part	INS.ir	83	183
		Insular gyrus, ventrorostral part	INS.vr	84	184
		Insular gyrus, rostrodorsal part	INS.rd	85	185
		Insular gyrus, caudodorsal part	INS.cd	86	186
		Insular gyrus, intermediate part	INS.i	87	187
		Insular gyrus, ventral part	INS.v	88	188
	CG	Cingulate gyrus, rostral part	CG.r	89	189
		Cingulate gyrus, intermediate part	CG.i	90	190
		Cingulate gyrus, dorsocaudal part	CG.dc	91	191
		Cingulate gyrus, ventrocaudal part	CG.vc	92	192
	MVOcC	MedioVentral occipital cortex, rostrodorsal part	MVOcC.rd	93	193
		MedioVentral occipital cortex, caudodorsal part	MVOcC.cd	94	194
		MedioVentral occipital cortex, rostroventral part	MVOcC.rv	95	195
		MedioVentral occipital cortex, caudoventral part	MVOcC.cv	96	196
	LOcC	Lateral occipital cortex, dorsal part	LOcC.d	97	197
		Lateral occipital cortex, intermediate part	LOcC.i	98	198
		Lateral occipital cortex, rostroventral part	LOcC.rv	99	199
		Lateral occipital cortex, caudoventral part	LOcC.cv	100	200
Subcortex	Amyg	Amygdala, rostrolateral part	Amyg.rl	201	223
		Amygdala, caudolateral part	Amyg.cl	202	224
		Amygdala, medial part	Amyg.m	203	225
	Hipp	Hippocampus, rostral part	Hipp.r	204	226
		Hippocampus, intermediate part	Hipp.i	205	227
		Hippocampus, caudal part	Hipp.c	206	228
	NAC	Nucleus accumbens, core part	NAC.C	207	229
		Nucleus accumbens, shell part	NAC.Sh	208	230
	Ca	Caudate Nucleus, dorsal part	Ca.d	209	231
		Caudate Nucleus, ventral part	Ca.v	210	232
	GP	Global Pallidums, dorsal part	GP.d	211	233
		Global Pallidums, ventral part	GP.v	212	234
	Pu	Putamen, dorsal part	Pu.d	213	235
		Putamen, ventral part	Pu.v	214	236
	Tha	Thalamus, medial dorsal nucleus, medial part	Tha.MDm	215	237
		Thalamus, medial dorsal nucleus, dorsolateral part	Tha.MDdl	216	238
		Thalamus, medial dorsal nucleus, ventrolateral part	Tha.MDvl	217	239
		Thalamus, lateral part	Tha.l	218	240
		Thalamus, caudal part	Tha.c	219	241
		Thalamus, ventrorostral part	Tha.vr	220	242
		Thalamus, ventrolateral part	Tha.vl	221	243
		Thalamus, ventrocaudal part	Tha.vc	222	244

### Sheet: Table S3
Gene Name	z-score
EFCAB1	6.1596
NUDT11	6.15472
C2CD4C	6.14551
SYT17	6.10618
KLK7	6.09131
TMSB10	6.07049
CTXN1	6.04371
PID1	6.02414
ANO3	5.94757
TUBB2A	5.85044
TOM1L1	5.84299
C1QL3	5.8272
MTA3	5.79672
PPP4R4	5.79508
RASAL1	5.76764
MBOAT7	5.72542
KIRREL2	5.72461
BATF3	5.7059
ARHGEF28	5.67499
ACTG1	5.66635
ZNF226	5.65874
MAPK3	5.64249
EFNB2	5.63883
SNRNP27	5.63406
DYDC2	5.61336
NKD2	5.60457
HBQ1	5.59303
TMEFF2	5.58542
LY6H	5.53564
PTPRF	5.5204
CDKN2D	5.49577
MRAS	5.49055
LOC100288911	5.48527
ATP2B4	5.47325
CYB5D2	5.46788
TIMM10	5.45609
MTCH1	5.4526
NUDT10	5.42817
NIT2	5.41752
DDB1	5.41094
KCNMB4	5.40165
SSTR1	5.3954
AHRR	5.38461
RBP4	5.37289
TMEM130	5.33809
NECAB2	5.31371
GSTO2	5.31154
ZSCAN18	5.30502
CTNND2	5.28294
UCHL1	5.27728
FTH1	5.27325
GMFB	5.25638
THRA	5.25182
HSPB11	5.23532
COG1	5.22219
SVOP	5.21452
DOK6	5.20305
F12	5.19468
KCNG3	5.18655
MSANTD1	5.179
NDUFC2	5.17835
SUB1	5.17114
RTL8A	5.16749
SCN3B	5.15915
SLC26A4-AS1	5.1544
PPP5D1	5.14709
TUBB6	5.13492
SLC25A23	5.13469
TBC1D13	5.11509
PIANP	5.10488
NOV	5.08645
LYPD8	5.07933
LOC101927811	5.07874
CTC1	5.07325
HRH1	5.06403
ADCY7	5.06303
PRKCG	5.04272
ARMCX2	5.03822
RTL8C	5.03051
SMIM27	5.0268
FKBP1B	5.02522
SPPL3	5.01822
SLC26A11	5.01181
LYRM9	5.01094
CRIP2	5.00635
FKBP1A	5.0035
FXYD6	4.97545
TDRD9	4.9673
ATP9A	4.96486
BLCAP	4.95595
CHST15	4.94778
TMEM164	4.92755
LINC01197	4.91281
PTER	4.90095
FAM120AOS	4.89076
TNNT1	4.88443
GNAQ	4.85771
CACUL1	4.85637
SERP1	4.85361
LINC00461	4.85152
UBE2Z	4.84103
C2orf69	4.84095
UBA52	4.82993
C1S	4.82571
RAB27B	4.81579
LONRF2	4.80922
SKAP2	4.80606
CDH9	4.79927
LOR	4.79165
VPS37C	4.78222
LOC440934	4.78145
SLIT1	4.77986
KPNA2	4.77829
FAM162A	4.77701
NADK2	4.75827
PDGFC	4.75661
C22orf39	4.74142
SHISA5	4.74128
CELF5	4.7295
EDARADD	4.729
MOXD1	4.72782
LINC01140	4.71634
ADRA2C	4.71338
ZSWIM9	4.71177
ARHGDIB	4.70236
BEX1	4.69546
CHCHD6	4.69342
AP1S1	4.68907
YWHAH	4.68371
MUM1L1	4.67885
TNFRSF11A	4.67736
UBE2L5	4.67488
NPHS1	4.67484
IKBIP	4.67429
ZNF831	4.66925
YWHAB	4.66679
DOC2A	4.65802
TUBB4B	4.65798
TMEM158	4.65492
ZFP64	4.65143
ICAM5	4.65032
NHLRC1	4.64769
UBE2S	4.64146
C8orf46	4.63895
SLC26A4	4.62001
MYB	4.61785
CFAP44	4.61308
IFT22	4.61274
GSKIP	4.6117
BIRC3	4.61008
PTRH1	4.60675
SLC35A2	4.60352
STYK1	4.60224
LOC728392	4.59913
DACH2	4.59429
VPS26B	4.59329
TRUB1	4.59131
C2orf80	4.5902
SPRED1	4.58229
SIRT3	4.57789
RAET1E-AS1	4.56343
LINC02482	4.55071
MRPL30	4.5506
GLRA3	4.54697
PRNP	4.53645
LINC00982	4.53352
ATOH7	4.52767
SQLE	4.52392
SH2B3	4.52237
FRA10AC1	4.51998
SYN2	4.51606
MAFG	4.51193
LSM4	4.51151
SSTR2	4.5068
FDPS	4.50204
C3orf14	4.49701
WDR48	4.49262
PSMB7	4.48389
PRKCD	4.48089
STUM	4.47964
FAM102A	4.46401
RIPOR2	4.45423
LOC441052	4.4535
MYADM	4.44484
CDC27	4.43814
PNMA8A	4.43338
MYH7	4.42658
GAR1	4.42619
SEMA4F	4.42347
ATP6V1C1	4.41883
OPRM1	4.40135
SLC25A22	4.39805
DKK3	4.39537
CA10	4.39455
LOC100129291	4.39398
MCUB	4.38866
MAGED1	4.38781
GABRB1	4.38595
DPF1	4.38155
NIPSNAP1	4.37673
RGL3	4.3754
CHRDL1	4.37134
RUBCN	4.36773
DGKB	4.36742
PLXNA1	4.36185
AK5	4.35096
LGI4	4.34003
SFTPD	4.33494
IDH1-AS1	4.32467
YJEFN3	4.32359
AP3M2	4.32354
VSTM2L	4.32196
CENPF	4.32155
SH3RF1	4.32123
E2F3	4.31915
CNPY2	4.31884
TPST1	4.31194
SMIM10L2B	4.30668
ARMCX1	4.30457
MRPL20	4.30454
OAZ1	4.29307
COPS4	4.29285
CHID1	4.29053
CCDC6	4.27561
PRDM16	4.27399
ST6GALNAC5	4.26737
WIF1	4.26093
SNCA	4.25835
COA6	4.25708
MMAB	4.25378
AZIN1	4.25246
C1R	4.25198
MT2A	4.25113
GDE1	4.24723
ACAT2	4.24355
LINC00320	4.24099
TUBA1B	4.23617
PNCK	4.2344
CCDC189	4.23336
FAM171B	4.23239
LRRC2	4.22842
SMAD3	4.22631
CXorf57	4.22418
TM2D3	4.21958
KLHL35	4.21521
PCDH20	4.21493
C19orf12	4.21101
OPTN	4.207
HSPA13	4.20277
RNF139	4.2002
WDR86	4.1986
PIGV	4.19692
EFNB3	4.19289
URB1-AS1	4.19013
EMC7	4.1862
GNPTAB	4.18413
DYNLL1	4.18226
TMEM187	4.18222
HMGCR	4.1805
GLP2R	4.17937
NPTXR	4.17117
SMIM10L2A	4.16845
SH2D5	4.1663
NOL9	4.16579
CCT5	4.1637
NTNG2	4.1632
HIST1H2BK	4.16306
TBCD	4.16231
RHCE	4.16029
TSEN34	4.15942
TMSB4X	4.1594
UNC5B-AS1	4.15358
HSP90B1	4.1528
BEX2	4.15152
UHMK1	4.15132
SHISA9	4.15119
RCN1	4.14777
TXLNB	4.14084
LRRC57	4.13894
CYTOR	4.13858
RAB35	4.13703
BAALC	4.13421
NPTX2	4.13406
PTRH2	4.13135
ANKRD30B	4.12904
C16orf95	4.12671
THTPA	4.12186
GABRB3	4.11792
TMEM263	4.11517
HPCAL4	4.11217
TMEM136	4.10799
OCA2	4.09817
AKR7A2	4.09279
CELF6	4.09253
PLS3	4.08965
YPEL1	4.0877
EFHB	4.08657
MYBPC2	4.07898
LOC105372480	4.07355
MCTP1	4.06776
ADTRP	4.06382
PSMD1	4.06095
SLC39A11	4.05311
PTGES	4.0526
PIPSL	4.04969
GAP43	4.042
RBM43	4.03968
ASTN1	4.02836
ECHS1	4.01992
EPHA10	4.01965
HEPH	4.01847
VKORC1L1	4.01414
C1QL2	4.01374
PTDSS1	4.01112
SNAPC5	4.00868
LOC441666	4.0067
UBE2D2	4.00182
CALML3	4.00079
NT5DC3	4.00035
B4GAT1	3.99571
SLC9A6	3.99562
NOVA2	3.99198
ELFN2	3.99131
SH3BGRL3	3.99072
SERPINB8	3.99068
ADRA1B	3.9875
DNAJA1	3.98561
RAPH1	3.9782
RANBP3L	3.97623
KCNMB2	3.97528
SLC1A2	3.97306
ARPC3	3.9728
CCBE1	3.97231
SOX9-AS1	3.97123
THNSL2	3.96439
BEX3	3.96369
LOC101927752	3.95993
PDHB	3.95979
KLHL2	3.95759
COPS9	3.95584
DHCR24	3.95401
LSM3	3.94512
RMI2	3.94368
SLCO1C1	3.93613
GUCY1A1	3.9356
TLN2	3.93532
PSMG3-AS1	3.93361
LINC00839	3.92759
CYP4Z1	3.92647
NBDY	3.9252
COL5A3	3.92367
TYRO3	3.92151
MRPL28	3.91873
ENTPD6	3.91627
ZNF350	3.9148
SMIM29	3.90989
GRIN3A	3.90734
ELAC2	3.90201
SIDT1	3.90119
MKL2	3.89866
FZR1	3.89739
ABCB6	3.89578
B4GALT5	3.89285
TPM3P9	3.89193
GDA	3.8823
GSS	3.88184
DHRS4	3.87983
ARHGAP33	3.87487
MAGEH1	3.87238
CRIM1	3.87134
TMEM150C	3.87058
CD81	3.86966
WDR7	3.86835
GLOD4	3.86612
LOC101927420	3.86288
HBG1	3.86274
NRAS	3.86044
SYTL5	3.85844
RTL6	3.85822
RILPL2	3.85326
ZNF436	3.85244
OGG1	3.84998
KCNK2	3.84975
KIF3C	3.84531
ATP6V0CP3	3.84386
CDC42SE2	3.84006
CACNA1H	3.83828
LOC285097	3.83444
TUBB8P12	3.8336
TOX4	3.83111
PIK3CD	3.82928
PANX1	3.82838
KLK10	3.82836
PCDH19	3.82644
TMEM101	3.82529
FREM3	3.81991
B9D1	3.81711
LINC00595	3.8155
WDR17	3.81485
NISCH	3.80598
CACNG3	3.80301
P2RX5	3.80053
OAZ2	3.7997
LINC00319	3.79906
NPPA	3.79771
MT3	3.7973
ARPC4	3.79697
PHPT1	3.79642
DOLPP1	3.7964
NANOS1	3.79493
CCL28	3.79243
2024-03-04	3.78864
KIRREL3	3.7886
STRAP	3.78495
FAS	3.77817
PUF60	3.77587
CREM	3.77462
NRCAM	3.77396
SLC39A4	3.77113
CABYR	3.77087
GALNTL5	3.76511
HINT1	3.75693
ORC6	3.74939
WASHC3	3.74782
COL16A1	3.74282
IGFBP5	3.73875
DZIP3	3.73803
MPV17L2	3.73713
NETO2	3.73664
LY86-AS1	3.73647
RBBP7	3.73439
PTCHD1	3.72703
CFL1P1	3.72649
TIMM8B	3.72537
ARRB1	3.72336
C12orf76	3.72285
ADAMTS8	3.72141
FTHL17	3.72033
SELENBP1	3.71854
SRP19	3.71415
CMAS	3.71151
ENDOU	3.7098
ARF1	3.70881
LARS2	3.70547
ENOX1	3.70412
ABCC6	3.70365
TPP1	3.70287
TSPOAP1	3.70073
GSTM5	3.6999
FIGNL2	3.69582
DTNBP1	3.69527
KLF10	3.69359
CYB561	3.69319
AKAP8	3.69196
USP9X	3.68332
ADGRV1	3.68277
PITPNM2	3.67562
ASS1	3.67483
CHST1	3.67207
C1orf50	3.671
KLHL12	3.66459
CHRNB1	3.66159
ARNT2	3.66145
LYRM2	3.66112
ZMAT2	3.661
DCAF4	3.65773
LDHD	3.65719
TRAPPC2L	3.65465
CLEC4G	3.65149
NCAM2	3.6495
TMEM107	3.64918
CD52	3.64808
YKT6	3.64577
RHBDD2	3.64506
HDLBP	3.64442
ATL1	3.64399
PPP2R5C	3.64327
TMEM18	3.64316
TOMM5	3.63645
PRAF2	3.6336
SPRYD7	3.63284
SARDH	3.63249
HSD11B1L	3.62779
DNAJC5	3.62185
BTBD9	3.62145
SMIM4	3.61921
TEKT2	3.61427
TXN	3.61108
PRSS23	3.61014
MAP7D1	3.60927
PPDPF	3.60326
DLG2	3.60289
ZDHHC4	3.60162
GRIA1	3.60048
SOX5	3.60015
FLRT1	3.59464
CGREF1	3.59153
SLC9A7	3.59066
GTF3C6	3.58971
LOC389895	3.58722
ZMYND12	3.58712
MT1M	3.58577
LINGO1	3.58345
MPI	3.58191
EPOP	3.5818
ERC2	3.57946
FAM110C	3.57814
ARPP19	3.57725
KCTD4	3.5772
GRM8	3.57521
FBXL16	3.57359
KLF15	3.57198
RAP2B	3.56995
WDR54	3.56972
PLPBP	3.56835
STIM1	3.5678
CCDC3	3.56504
RAPGEF4	3.56248
TCFL5	3.56149
KCNV1	3.55797
MAPK1	3.55733
SOD3	3.55673
RTN3	3.55654
OR14I1	3.54855
HES4	3.54769
LRRC42	3.54589
TM2D1	3.54498
MTMR9LP	3.54412
GS1-124K5.4	3.5436
TIMM50	3.54295
RTN4RL2	3.54109
HTR7P1	3.53976
LRRTM4	3.53927
FAM49A	3.53882
FN3KRP	3.53655
FBXL18	3.53635
FADS3	3.53508
ACBD7	3.53442
TRPV2	3.53084
CELF3	3.53043
LOC101927974	3.52952
PNPLA3	3.52833
OAZ3	3.52676
DENND1A	3.52516
TSTD1	3.52448
ALDH6A1	3.52401
MIF-AS1	3.52373
MESP1	3.52148
SHISAL1	3.52071
ARHGAP1	3.51897
SPACA9	3.51857
NKAIN2	3.51777
DDAH1	3.51674
BSN	3.51299
GRK6	3.51237
EPB41L4B	3.51195
SERINC1	3.51109
FLJ37035	3.51079
XYLT1	3.50938
PUSL1	3.50551
TFPT	3.50289
DNAH5	3.50027
NPDC1	3.49967
CSGALNACT1	3.49811
SUSD1	3.4976
SAP130	3.49731
PCMT1	3.49652
DRAM1	3.49487
DPYSL2	3.49459
SLC25A18	3.49444
MEA1	3.49315
ZNF818P	3.49093
ACTA1	3.49038
RDH11	3.48845
NETO1	3.48172
ACTR8	3.47367
CCNYL1	3.47285
MOSPD2	3.46889
TMEM208	3.46874
UBL5	3.46736
PHF13	3.46627
LOH12CR2	3.46555
BLOC1S2	3.46463
FADS1	3.46244
TPI1P2	3.46127
HS2ST1	3.4593
RNF150	3.45909
ARFGEF3	3.45805
CD53	3.45726
LCLAT1	3.4539
HYI	3.45351
MORN4	3.45259
TNFAIP6	3.45139
GPT2	3.44821
DNAJC19	3.44804
SERPINB2	3.44695
CHL1	3.44062
EXOC6	3.44044
TBC1D24	3.44017
TMTC1	3.43924
OXCT1	3.43839
LOC100507557	3.43787
TNFAIP8L1	3.43677
2024-03-01	3.43492
AP1M1	3.43405
GLT8D2	3.42054
DAD1	3.41874
COG5	3.41787
MEGF9	3.41715
UMPS	3.41535
ARTN	3.41466
LINC01485	3.4141
EGR3	3.41332
NUDT18	3.41313
PRR7	3.4129
BORCS5	3.41174
PYCR2	3.4105
MRPL37	3.41018
STX7	3.40418
SNAP29	3.40255
SF3B3	3.40229
PKIA	3.40128
CCT6B	3.39954
AP2B1	3.39729
ALDH4A1	3.39677
KLK5	3.39487
APMAP	3.3931
PSEN2	3.38846
ATP9B	3.38488
NWD2	3.38453
IFNAR1	3.38298
CYP4X1	3.38093
USF3	3.37906
GABRA5	3.37758
LINC00260	3.37646
NIP7	3.37364
CFAP73	3.37275
RND3	3.37131
FOXRED2	3.3706
MECR	3.36895
ARL15	3.36801
TPRG1L	3.3669
TP53I3	3.36585
MAP4	3.36571
SLC39A10	3.36427
ZNF826P	3.36379
NDUFS5	3.36212
ETNPPL	3.36113
PYCR3	3.36024
RGMB	3.35768
CD83	3.35756
ADCY2	3.35421
AMN1	3.35318
CCNL2	3.35299
ACAA2	3.35148
DUSP5P1	3.34977
TBCB	3.34968
TRUB2	3.34752
PNMT	3.34718
LINC01551	3.3431
LOC101927027	3.34141
CBR3	3.34077
DUSP3	3.34019
SLC17A8	3.33432
BAIAP2	3.33357
GPR68	3.33228
NEUROD6	3.33192
TMEM54	3.33189
UPP2	3.33082
BFSP1	3.32917
DDX54	3.32656
IPO5P1	3.32634
UQCC1	3.32581
JAKMIP1	3.32455
PNO1	3.32365
CBR1	3.323
APOPT1	3.32274
PRICKLE2	3.3208
ROBO2	3.31971
TPI1	3.31809
SLC39A3	3.31048
LMO1	3.30134
NCKAP1	3.29968
CDH8	3.299
GPC4	3.2982
HECTD4	3.29691
LRRC73	3.29581
CETN2	3.29547
ARMC10	3.29539
AGFG2	3.2915
C15orf65	3.28806
PEA15	3.28681
TMEM126A	3.28276
DIAPH2	3.28133
TSC1	3.28091
CEBPA	3.27782
MMD	3.27746
MED10	3.27681
SLC22A18	3.27642
FBXO2	3.27633
CCKBR	3.27501
PYCR1	3.27283
SH3KBP1	3.27021
HOPX	3.26997
C1orf53	3.26567
MYRIP	3.26535
KIAA1191	3.26484
MYBPC1	3.26372
CH17-340M24.3	3.26366
YWHAG	3.25762
DHRS7B	3.25739
TRIP12	3.25607
SEC61A2	3.25528
CHRNA4	3.25346
ACTR1A	3.25306
RETREG1	3.25033
ASXL3	3.25009
DKFZp779M0652	3.249
ATP5MF	3.24793
RPS10	3.24547
WIZ	3.24462
FILIP1L	3.23722
LANCL2	3.23656
CAMK1G	3.23527
MLLT11	3.2328
PGAM4	3.22574
ME3	3.22566
CXCL14	3.22555
MTHFD1	3.22278
ZBTB44	3.22243
GNG2	3.22215
PSRC1	3.22033
REEP5	3.21714
AKAP5	3.21701
RAB6B	3.21582
GPM6B	3.21568
CHPF2	3.21457
PRPH2	3.21443
HTR1E	3.21425
CEP170B	3.2121
KLF8	3.21035
SNAI2	3.20852
CHMP4B	3.20516
NACC1	3.20296
GPNMB	3.20218
FAM102B	3.20208
PSORS1C1	3.20149
NEXMIF	3.19853
CREG2	3.1937
HILS1	3.19303
OAF	3.19282
KIAA0930	3.19267
SPIN1	3.19144
ENC1	3.19083
SEC22C	3.18808
NIPSNAP3A	3.18804
LOC105374546	3.18778
LIN7B	3.18739
TWIST1	3.18682
GTPBP4	3.18514
GIMAP4	3.18286
PLAC9P1	3.18165
NRDC	3.18013
ELMO2	3.17858
PRSS3P2	3.17374
TNFRSF1A	3.17274
MMS19	3.17253
FADS2	3.17154
RER1	3.17126
GABBR1	3.16958
RASL10A	3.16928
SH3GL3	3.16842
AGMAT	3.16738
C1orf52	3.1671
CSPG4	3.16697
MRPS16	3.16629
RPL26L1	3.1611
SNX10	3.16039
PIR	3.15886
PDZD2	3.15731
VBP1	3.15661
TMEM198B	3.15641
BAIAP3	3.15554
GULP1	3.15449
ASCL2	3.15319
SCG3	3.15317
AGTPBP1	3.15259
SAMD14	3.15233
TMEM196	3.15179
CRSP8P	3.15065
SATL1	3.14832
ANK3	3.14526
GORASP2	3.14478
NOP16	3.14469
SFRP1	3.1414
FTL	3.13543
GAST	3.13521
ATG7	3.12883
LHX2	3.12564
KCNQ2	3.12484
ATP5PB	3.12264
LINC00900	3.12258
TPM3	3.12077
KIF21B	3.12041
CPNE5	3.11862
ADGRG1	3.11763
B3GALT6	3.11722
CAMKV	3.11575
NUBPL	3.10975
SNX7	3.10901
DVL1	3.10616
LOC103344931	3.10444
STK16	3.10422
WNT10B	3.1042
SERPINF1	3.10281
2024-09-03	3.10158
SPATC1L	3.10094
ICMT	3.10058
ONECUT1	3.10018
PAXBP1-AS1	3.0976
C5orf30	3.0957
LOC100240735	3.09462
RLBP1	3.09459
LIPA	3.09152
TMEM64	3.09132
PRSS3	3.08963
GANAB	3.08932
CAND2	3.08684
KCTD21	3.08564
KIAA0368	3.08544
DPP10-AS1	3.08181
THRB	3.08145
MED28	3.07617
UBXN2B	3.07609
BYSL	3.07485
HTR1A	3.07298
GCNT1	3.07227
SUPT7L	3.07152
NDUFAF8	3.07017
ISLR2	3.06994
PSD3	3.06876
CENPVL3	3.06777
LOC100507351	3.06627
BEGAIN	3.06262
PSMC1	3.06257
RRAGC	3.06144
VRK1	3.05714
SELENOI	3.05555
PDE6B	3.05478
ACACA	3.05094
EMC8	3.04812
OPRK1	3.04702
GLG1	3.04341
ACO2	3.04269
WDR31	3.04156
RAPGEF3	3.04024
ATP8A2	3.03837
DCLK2	3.03786
MINOS1	3.03504
A1BG-AS1	3.03472
ATXN10	3.03471
EYA2	3.03425
PARVA	3.03307
MEST	3.03273
SUMO3	3.03109
SEMA4A	3.02938
PITPNB	3.02867
TMEM230	3.02785
HSPA9	3.02703
FNDC11	3.02492
METTL1	3.02383
PLCE1	3.02271
PJA1	3.02216
AHR	3.02194
MAPRE1	3.02144
ERFE	3.02119
HTR4	3.02114
FLJ33534	3.01871
PRSS2	3.01775
NUDT14	3.017
LOC101930085	3.01505
LINC02361	3.01172
LINC00294	3.0111
MRPS18C	3.01013
UBE3C	3.00946
ZDHHC23	3.00941
PPIAP30	3.00909
RSU1	3.00833
CLDN10	3.00789
B3GNT2	3.00776
CCNH	3.00581
DDRGK1	3.00564
ZNF469	3.00537
C16orf58	3.0044
SORCS3	3.00428
NPY1R	3.00342
SUPT4H1	3.00289
SEC63	3.00251
ARHGAP28	3.00212
TAF12	-3.00122
ADAM15	-3.00224
SLC45A1	-3.00302
GAS2	-3.00375
NFKBIA	-3.00449
ZNF182	-3.00522
SPART	-3.00525
FAM90A7P	-3.00658
IGF1R	-3.00876
BRD2	-3.00901
HLA-DOB	-3.00918
IREB2	-3.00978
SDR16C5	-3.0103
NOA1	-3.01057
KLRA1P	-3.01113
GOLGA8A	-3.01141
TTC39A	-3.01219
CACNA1I	-3.01268
SYCP2	-3.01268
BHLHE22	-3.01288
ZNF280D	-3.01366
AKR1E2	-3.01375
PRDM5	-3.0142
MVB12A	-3.01428
DCAF16	-3.01454
BEND7	-3.01508
MMP15	-3.01551
TOB1	-3.01595
LAMA3	-3.01711
CGN	-3.02093
UHRF1BP1L	-3.02111
ELMOD3	-3.02199
ZNF668	-3.02443
DDX39A	-3.02501
COX20	-3.02535
ZCCHC14	-3.02697
ANKS3	-3.02812
NBPF10	-3.0283
PCDH11X	-3.02969
XKR8	-3.02997
NTNG1	-3.03102
PCDH11Y	-3.03445
MAX	-3.03502
RARG	-3.0352
BTN3A3	-3.03588
HLTF	-3.03675
DESI2	-3.0387
SENP6	-3.03911
MX1	-3.04076
ZNF77	-3.04153
KAT8	-3.0424
NAALAD2	-3.04285
SDC1	-3.04364
CCNE1	-3.0437
TTC39C	-3.04507
CLOCK	-3.04508
LCA5	-3.04528
GFM1	-3.0462
KLF2	-3.04743
ICA1	-3.05165
TCN2	-3.05327
MPHOSPH10	-3.05368
C5orf56	-3.05495
ETS1	-3.05708
HNRNPD	-3.05752
LOC100130950	-3.05814
SLFN5	-3.05829
IQCB1	-3.05893
KCNAB3	-3.06115
PDE10A	-3.06209
CDS1	-3.0628
RAB37	-3.063
MRPL16	-3.06328
KIF2C	-3.06525
CA7	-3.06618
C9orf72	-3.06624
PTH1R	-3.06743
HEXDC	-3.0684
HELLS	-3.06942
CCSER1	-3.07073
FGF13	-3.07096
ARMCX4	-3.07169
TFB1M	-3.07173
ATP5MPL	-3.07241
PPL	-3.07387
FOSL1	-3.07394
SLC25A19	-3.07568
MRNIP	-3.07685
ZNF574	-3.07841
LEAP2	-3.07895
MED20	-3.07906
BCL10	-3.07953
MOGAT1	-3.07965
TAF1D	-3.08054
ZNF767P	-3.08095
CLEC2B	-3.0812
TNKS	-3.08135
LAG3	-3.08138
ADM	-3.08158
DYRK4	-3.08163
ALKBH5	-3.08169
VIPR2	-3.08303
PCDHA1	-3.08308
PODXL2	-3.08383
RALGAPA2	-3.0868
FNDC10	-3.08714
FAR2	-3.08718
SLC9A5	-3.08904
CRABP1	-3.08932
WSCD2	-3.08973
RDH5	-3.09046
CDADC1	-3.09057
TRMO	-3.0917
ZNF32	-3.09179
ESCO1	-3.09255
TAS2R5	-3.0926
CCDC61	-3.09469
LENG1	-3.09593
CTPS2	-3.0962
RASSF8	-3.0971
CCDC134	-3.09875
MYLK2	-3.09909
LEO1	-3.09969
SEMA6C	-3.10124
TSPOAP1-AS1	-3.10161
NEGR1	-3.1024
URGCP	-3.10309
SYCP2L	-3.10369
DCBLD2	-3.10401
MXD4	-3.10405
MED13	-3.10557
MICA	-3.10674
SNW1	-3.10962
HAT1	-3.11002
MTA2	-3.11254
PRIMPOL	-3.11306
DHX9	-3.11426
HECTD1	-3.11499
CNTROB	-3.11637
LINC01481	-3.11737
TAZ	-3.11846
DNASE1L2	-3.11952
CYTH3	-3.12148
LOC103091866	-3.12208
SLC9A3R2	-3.12359
ANKRD34C	-3.12404
SLC38A3	-3.12765
IL7R	-3.12775
NPPC	-3.1278
SLC36A4	-3.12794
POMT1	-3.12884
UBL3	-3.12932
TANGO2	-3.13041
PXN	-3.13119
LOC220729	-3.13228
ALG3	-3.13423
REV1	-3.1346
SLC38A5	-3.1353
IKBKB	-3.13715
TTI2	-3.13777
MAGI2-AS3	-3.13809
KIAA1109	-3.13976
COIL	-3.14071
REPS1	-3.14118
ZNF684	-3.14222
TRMT9B	-3.14321
MACROD1	-3.14438
ZNF776	-3.14714
SLC44A5	-3.14899
HAR1A	-3.1506
DTX3	-3.15152
ZNF16	-3.15202
FPGT	-3.15361
DPY19L2P3	-3.15392
BUD13	-3.15428
PUDP	-3.15456
SMAD5	-3.15516
PHF19	-3.15555
EID3	-3.15594
TRMT61B	-3.15659
AFAP1L2	-3.15825
NDUFC1	-3.16008
ZNF248	-3.16041
DNAJC4	-3.16106
N4BP2L2	-3.16181
RBKS	-3.16264
KDM5C	-3.16288
ZNF615	-3.1633
AGO3	-3.16344
PPP1R3D	-3.16354
BRSK1	-3.16394
SETD7	-3.16478
EXTL2	-3.1651
ZNF821	-3.16543
VWA5B2	-3.16576
MCRIP2	-3.16714
XRN2	-3.16865
ZNF154	-3.16958
TMEM69	-3.17158
TIFA	-3.1723
TSHZ1	-3.17304
SPRY3	-3.17465
SPTSSB	-3.17997
METTL15	-3.18028
SLC12A8	-3.18151
C15orf41	-3.18449
CFAP53	-3.18475
ADCY1	-3.18492
SARM1	-3.18668
BMP8B	-3.18768
ZNF256	-3.1884
TPCN2	-3.18986
SRFBP1	-3.1908
TBC1D31	-3.19202
ARNT	-3.19339
PAG1	-3.19392
FAM71E1	-3.19418
ORC4	-3.19477
RBM6	-3.19686
CLK3	-3.19696
SERGEF	-3.19866
NR1D1	-3.19898
ANKZF1	-3.19977
STK11IP	-3.20461
LRR1	-3.20761
LOC100288203	-3.20857
RSRC1	-3.20942
CEP295	-3.21273
SLC35B3	-3.21287
PMFBP1	-3.21579
RNPEP	-3.21664
DNAJC28	-3.21763
ZFP28	-3.21857
ADD1	-3.21878
FGF14	-3.21957
ZNF273	-3.22063
UXS1	-3.22083
PTTG2	-3.22093
LINC01578	-3.22248
CCDC151	-3.22322
TTLL5	-3.2235
C17orf80	-3.22386
IFNLR1	-3.22625
RPE	-3.22895
ZNF548	-3.22992
IL6R	-3.23059
C2CD3	-3.23272
MAD2L1	-3.23365
EMB	-3.2344
DEFB1	-3.23452
RNF168	-3.23473
PMS1	-3.23702
PRKAR2A	-3.23986
PACSIN2	-3.23994
PCP4	-3.24027
RRNAD1	-3.24178
MORC2-AS1	-3.24409
HPS5	-3.24557
POLR1D	-3.24581
ZNF250	-3.24631
NBPF11	-3.24655
KIAA1841	-3.24743
MCM2	-3.24816
MIGA2	-3.24827
UBE2D1	-3.24857
ZBTB25	-3.24949
ADGRA2	-3.25099
ABHD17B	-3.25331
NUB1	-3.2534
VPS52	-3.2558
DUSP1	-3.25603
IER2	-3.25744
DGKD	-3.25884
ZNF711	-3.25924
ZFYVE19	-3.25963
TRPT1	-3.26147
ZC3H6	-3.26331
ZIC3	-3.26413
ANKRA2	-3.26452
ETHE1	-3.26521
TNRC6C	-3.2684
LIN9	-3.2689
ASTE1	-3.2695
ADRA2A	-3.27103
IGLL1	-3.27142
AKT1S1	-3.27256
SLC38A6	-3.27579
FASTK	-3.27663
C16orf72	-3.27692
SLC25A15	-3.28067
CWF19L2	-3.28188
MAP1LC3B	-3.2857
RUFY1	-3.28619
ZNF385A	-3.28751
AKAIN1	-3.28916
JDP2	-3.29
MGST2	-3.29453
LOC105370333	-3.29463
LAMA5	-3.2951
EWSR1	-3.29516
CAMK2N2	-3.29711
NFYB	-3.29751
VPS36	-3.29907
SAA2	-3.29944
EZH2	-3.30061
C4orf3	-3.30418
INSIG2	-3.30455
EHMT1	-3.30566
LEPROTL1	-3.30589
GON7	-3.30604
GCN1	-3.30692
IGLL3P	-3.30777
BTNL2	-3.3089
GPX7	-3.30953
THG1L	-3.30958
ERMP1	-3.31129
CXorf36	-3.31242
PCOLCE	-3.3126
CEND1	-3.31397
MEGF6	-3.31517
RALGAPB	-3.3166
OSBPL5	-3.31843
ZFAND1	-3.31961
MIRLET7BHG	-3.3206
ZNF41	-3.32062
NVL	-3.32116
ZFAND4	-3.32371
NOP58	-3.32465
MTFP1	-3.32633
CBR3-AS1	-3.32659
HDAC8	-3.3272
OSBP2	-3.32733
RPAP2	-3.32799
XBP1	-3.32994
GLI4	-3.33053
PER3	-3.33099
DSCAML1	-3.33422
DSCAM	-3.33441
LY6G5C	-3.33523
ADAMTS5	-3.33622
PARG	-3.33688
TGFBR1	-3.33941
GUCA2B	-3.34161
RNF138	-3.34213
PLEKHM1P1	-3.34238
PDXDC2P-NPIPB14P	-3.34258
MAP3K3	-3.34384
TBK1	-3.34393
SH3BGRL	-3.34537
ALKBH2	-3.34724
TAS2R50	-3.34802
IQCH-AS1	-3.34871
SYT2	-3.34879
YY2	-3.3497
ZNFX1	-3.35057
NKX6-3	-3.35187
TBX1	-3.35298
PKN2	-3.35327
SZT2	-3.35369
POU3F4	-3.35394
TMEM161B	-3.35443
RABEP2	-3.35516
ESRRB	-3.35686
STAG3L4	-3.35695
CCDC181	-3.35867
LINC00431	-3.35952
MRPS26	-3.36099
ORAOV1	-3.3645
PRO1804	-3.3647
DDX5	-3.36479
SEL1L3	-3.36513
PIK3CB	-3.36665
ANKRD36BP1	-3.36736
ARID2	-3.36825
NBPF3	-3.36833
SLC2A6	-3.36851
PI4K2A	-3.36869
DHX15	-3.36892
AIP	-3.3717
SNX29P2	-3.37202
PIM1	-3.37237
NEXN	-3.37402
WNK2	-3.37643
ARMC7	-3.37693
NEB	-3.38307
CTDP1	-3.38412
ZNF566	-3.3847
ZNF136	-3.38829
HNRNPA0	-3.39033
TAF2	-3.3911
ZBTB39	-3.39143
CCDC78	-3.39284
CCNL1	-3.3949
DNAAF2	-3.39521
HIVEP3	-3.39689
TTC31	-3.39719
RNPC3	-3.39962
DUSP11	-3.40242
FAM216A	-3.40254
WASHC2A	-3.40985
GRPEL2	-3.41048
INAFM2	-3.4125
KTN1	-3.41297
STS	-3.41443
SLC22A5	-3.41602
RBM15	-3.41652
IZUMO1R	-3.417
FAM120C	-3.41768
PRPF3	-3.41955
MTERF4	-3.42084
TBC1D4	-3.42882
UTP23	-3.43015
RING1	-3.43188
MON2	-3.43201
KLC4	-3.4337
CD274	-3.43445
TRIM4	-3.43507
ZNF180	-3.43707
GADD45B	-3.43929
GRM4	-3.44041
ALG2	-3.44123
WDR70	-3.4427
FASTKD3	-3.44386
BCO2	-3.44585
CCDC96	-3.44588
METAP2	-3.44611
SYT3	-3.44651
ZGRF1	-3.44858
USP16	-3.44898
RGL2	-3.44999
PAQR9	-3.45008
LOC727896	-3.45156
ISPD	-3.45341
GAS6	-3.45545
ADPRM	-3.4565
TAS2R14	-3.45716
DEGS2	-3.45821
KPNA5	-3.46029
MZF1	-3.46188
GLA	-3.4644
SKA2	-3.46717
PPARD	-3.46727
SMC2	-3.46848
STX18-AS1	-3.46958
NLRX1	-3.47156
TMEM109	-3.47197
LARP4	-3.4732
SND1-IT1	-3.47328
MCPH1	-3.47699
ULK4	-3.47774
BACH1	-3.47777
TMCC1	-3.47979
XYLT2	-3.48008
TMEM127	-3.48015
BEAN1	-3.48222
MPZL3	-3.48499
WASHC1	-3.48559
MLPH	-3.48678
TLE2	-3.49168
PRMT7	-3.49235
GALNT12	-3.49462
REV3L	-3.49761
ALG10B	-3.49766
KRT18P55	-3.50456
PTX3	-3.50483
TTC14	-3.50551
LATS1	-3.50612
HSPB9	-3.51049
TUT1	-3.51128
NUP188	-3.51394
HMBS	-3.51465
HSPA14	-3.51483
NONO	-3.51526
KCTD3	-3.5153
N4BP1	-3.51587
TPR	-3.51606
ARG2	-3.51678
SSFA2	-3.51759
PRH2	-3.51774
CDK8	-3.51917
STARD5	-3.51936
FAM13A-AS1	-3.52029
ANKRD37	-3.52266
BCDIN3D	-3.52302
USP53	-3.52464
ASB8	-3.52664
AVEN	-3.52714
MED11	-3.5287
ORAI3	-3.52995
OVGP1	-3.5307
PAXIP1	-3.53176
SUPV3L1	-3.53387
SCAND2P	-3.53389
TAS2R19	-3.53911
PLAUR	-3.53928
PIGU	-3.54176
ANK1	-3.54206
ARHGEF11	-3.54252
NRG4	-3.5438
NAPA	-3.54402
RAB40AL	-3.5442
ZNF518A	-3.54429
ARL13B	-3.5443
ZNF653	-3.54536
RUNX2	-3.54663
DHX29	-3.5473
PTCHD4	-3.54855
SNCAIP	-3.55186
SNRNP40	-3.55194
DDX11	-3.55246
NKX3-1	-3.55418
MAP3K6	-3.55465
KNG1	-3.55533
NFX1	-3.55652
FAM35A	-3.55765
DCTN4	-3.55771
SAR1B	-3.55808
DENND5B	-3.55863
RSRP1	-3.55891
HSPBAP1	-3.55917
MGC27345	-3.55961
ANKRD16	-3.56126
GPR146	-3.56619
ELL	-3.56673
AGL	-3.56686
STX8	-3.56716
KANSL1	-3.56848
ZBTB1	-3.57116
WASHC4	-3.57533
ASNSD1	-3.57688
RMI1	-3.57718
LYPLA1	-3.57844
SPAG4	-3.58025
CRTC3	-3.58127
SMCO4	-3.5849
GPLD1	-3.5851
EPS8L2	-3.58514
CCDC28B	-3.58528
KCNT1	-3.58674
METTL4	-3.58823
ZNF76	-3.58895
PCDHB13	-3.5891
NPR2	-3.58926
NIPBL	-3.59109
ZNF33A	-3.59989
DOT1L	-3.60166
SNRK	-3.60547
IFRD2	-3.60641
SAAL1	-3.60857
CEP44	-3.61033
MTG1	-3.61066
CCDC144B	-3.6112
MAP3K9	-3.6121
EDNRA	-3.61225
PPP1R10	-3.61434
MICB	-3.61507
MASTL	-3.61766
HSD11B2	-3.61784
IRAK1BP1	-3.61815
ZCCHC11	-3.6182
PCDHGB2	-3.61891
TCHP	-3.6198
PCTP	-3.62182
INTS4P1	-3.62196
ABCC1	-3.62336
CBWD5	-3.62448
PSMG2	-3.62506
TFAM	-3.62686
CFH	-3.62817
EIF2A	-3.62891
KLHL15	-3.63246
CIZ1	-3.63409
HRC	-3.63548
BAAT	-3.63687
PCDHA5	-3.63732
LAMC1	-3.63781
TACC3	-3.63782
POU3F3	-3.64022
HM13	-3.64157
KCNC4	-3.6424
SPTBN5	-3.6466
HSPB2	-3.64672
TNFAIP8	-3.64732
ATAD1	-3.64781
STK11	-3.65624
GSE1	-3.65912
ZNF800	-3.66311
SMC5	-3.66405
PCDHGA3	-3.66566
SFI1	-3.66747
HIST1H1D	-3.66832
DPM3	-3.67095
CORO7	-3.6733
ZCCHC7	-3.6736
NFATC3	-3.67641
MIB2	-3.67663
SUPT20H	-3.67672
FBXL6	-3.67731
MTERF3	-3.6796
MPHOSPH9	-3.68039
NARS	-3.68387
TMEM35A	-3.68772
ZSCAN23	-3.69237
RAB11B	-3.69407
ATXN7L1	-3.69446
YBEY	-3.69463
SLC35A4	-3.69823
MBD5	-3.7045
RSBN1L	-3.70521
PDZD8	-3.70989
MBTD1	-3.71136
TAS2R13	-3.71282
MTBP	-3.7193
BBOF1	-3.72057
CUX1	-3.7209
TSPAN9	-3.7216
STON1	-3.72595
ZCCHC3	-3.72665
MAP3K21	-3.7268
CNTLN	-3.72938
MAP4K2	-3.73063
ERI1	-3.73324
MRPL58	-3.73524
EPB41	-3.73637
LY6G5B	-3.73693
PRR14	-3.73752
CCDC66	-3.73757
CALML6	-3.74128
SF3B1	-3.74187
TMEM265	-3.74212
SYNE1	-3.74352
ZNF407	-3.74527
TAP1	-3.74696
KIF15	-3.7472
RWDD1	-3.74727
CCDC177	-3.74854
SETD6	-3.74854
VWC2	-3.75037
KRIT1	-3.75097
INO80E	-3.75308
LRRC17	-3.75462
MAP2K3	-3.75764
TPP2	-3.75925
ADAM20P1	-3.75992
AP5M1	-3.76135
ZNF547	-3.76552
VAV3	-3.76552
MRGPRF	-3.76571
DXO	-3.76711
NXPH3	-3.76961
2024-09-12	-3.7705
FAM13B	-3.77179
JMJD6	-3.77552
SPIRE2	-3.77603
LINC01137	-3.77682
RASSF4	-3.77716
TXNRD2	-3.77919
TIAM1	-3.78369
HAUS1	-3.78698
TBCK	-3.79085
ELMOD2	-3.7945
INPP5B	-3.79498
LPAR5	-3.80319
MACO1	-3.80332
ENKD1	-3.80786
PRIM1	-3.80962
SOCS4	-3.8126
RFX7	-3.81406
BRSK2	-3.81468
VPS11	-3.81824
RNF113A	-3.81856
ANGPTL2	-3.81897
OGFOD2	-3.82157
PPWD1	-3.82199
CRISPLD1	-3.82336
SMG9	-3.82345
PMAIP1	-3.82385
SESN2	-3.82412
KMT2E	-3.82424
RET	-3.82507
LGI2	-3.82984
ANKFY1	-3.82993
SLC25A17	-3.83437
IRF2BP2	-3.83523
SLC5A4	-3.83529
UBE2G1	-3.83623
USP6NL	-3.83671
METTL3	-3.83747
SRA1	-3.83905
TAS2R10	-3.8402
PCDHGA7	-3.84387
FSTL1	-3.84813
IQSEC3	-3.8492
TCERG1	-3.85195
NFKBIZ	-3.85381
ABCA9	-3.85644
N4BP2	-3.85966
ALG6	-3.86118
DCLRE1C	-3.86299
ZCCHC9	-3.86439
KIF27	-3.86568
DIP2A	-3.87064
BCAS4	-3.87287
EIF2S3	-3.8734
UNKL	-3.87376
RCOR3	-3.8748
GPHN	-3.87758
HIST1H1E	-3.87812
TBCE	-3.87942
CYP2U1	-3.88031
FLT3	-3.8826
YARS	-3.88316
SHMT1	-3.88366
PAPOLG	-3.88381
H1FX	-3.88504
MRGBP	-3.88596
SETBP1	-3.88972
CLUHP3	-3.89408
KANSL2	-3.89788
SPIN3	-3.89881
LINC01637	-3.90361
WRAP73	-3.90446
SNHG14	-3.90522
ESRRG	-3.90696
ZNF283	-3.90795
HEATR4	-3.90911
LOC100506124	-3.9143
MNS1	-3.91933
KAT6B	-3.92137
ADAM9	-3.9251
CEACAM19	-3.92645
CEP85L	-3.93545
LRBA	-3.93627
SCNN1D	-3.93653
CADM4	-3.93944
TSTD2	-3.94603
SLC4A9	-3.94694
MEIKIN	-3.94844
CHD9	-3.95561
LOC90246	-3.95753
ALKBH8	-3.95853
GTF3C3	-3.96067
ZNF487	-3.96155
MCU	-3.96252
RADIL	-3.96308
CASP8AP2	-3.96532
HOMER3	-3.96884
ANKRD29	-3.97034
TET1	-3.97483
METTL24	-3.97627
CMYA5	-3.97787
ZNF672	-3.98247
BTN2A2	-3.98279
FLYWCH2	-3.99037
FANCC	-3.99126
RSBN1	-3.99197
SLC19A2	-3.9932
PLEKHH3	-3.99431
ABCB9	-3.99722
ESYT2	-3.99892
PTPN2	-4.00341
ZNF555	-4.00876
SCRN2	-4.0117
ANKRD13A	-4.01939
AMMECR1	-4.01965
DHX57	-4.02077
ARHGAP27P1	-4.02101
REEP6	-4.0228
PPP2R5D	-4.02356
ARHGEF10L	-4.03733
USP33	-4.03812
HIST4H4	-4.0387
SYS1	-4.03933
UNC13C	-4.03957
AFF1	-4.04219
BHLHE41	-4.05
LIN7A	-4.05169
TGM1	-4.0548
FAM193B	-4.05979
PLEKHA8	-4.06163
C19orf25	-4.06242
C8orf31	-4.0627
ZBTB8OS	-4.0633
LOC440311	-4.06621
NSMAF	-4.07016
ROCK1	-4.07084
C18orf25	-4.0725
B3GALNT2	-4.07321
ZNF35	-4.07385
MCM3AP-AS1	-4.07435
ST3GAL6	-4.07478
FZD6	-4.07818
ZNF543	-4.08028
RHBDD3	-4.08425
MASP2	-4.08437
IGFALS	-4.08766
KIN	-4.08813
SLC38A1	-4.09108
AGAP11	-4.09486
HERC2P9	-4.09592
GSAP	-4.09844
DAXX	-4.10315
CCDC184	-4.10368
FAM135A	-4.104
KREMEN1	-4.104
CYB561D1	-4.10554
LTV1	-4.10747
ATXN7L2	-4.10772
PCDHB11	-4.10844
KLHL20	-4.11064
TTBK2	-4.11516
ZSWIM4	-4.11581
DPY19L2	-4.12132
PPIL3	-4.12418
EDN3	-4.12448
CAPN7	-4.12671
NAT9	-4.12747
ZNF446	-4.14297
NOP53	-4.14616
NAAA	-4.14719
USP13	-4.15032
H1F0	-4.15269
SEC14L1	-4.16289
ERP44	-4.16486
FLT1	-4.16577
FASTKD1	-4.16627
TRIM33	-4.16716
PRPF39	-4.17182
IRF2BP1	-4.17267
WHAMMP3	-4.17495
SCX	-4.17733
UPF3A	-4.1807
ZNF660	-4.18332
RASGRF1	-4.18364
C18orf21	-4.19598
MRS2	-4.1991
PHC2	-4.20194
ZNF443	-4.20639
NUP205	-4.20733
NHLRC2	-4.20978
TOP3B	-4.21621
PKD2L2	-4.22197
LOC100128361	-4.2253
TAF3	-4.22879
NUP35	-4.23264
ITFG2	-4.23639
TBCEL	-4.24339
HCN2	-4.24631
USP45	-4.2464
TCTN2	-4.24894
P3H3	-4.25121
WDR75	-4.25226
CSTF2	-4.25282
FBXO21	-4.25975
CHFR	-4.27118
ZC3H10	-4.27289
ZNF268	-4.2732
FAM57B	-4.27451
WDR91	-4.27732
PACSIN3	-4.28312
ATXN7	-4.28711
DYNC2H1	-4.29171
GOLGA6L10	-4.29444
PHKA2	-4.29548
LRRC49	-4.29802
PDE4DIPP1	-4.30178
ZDHHC13	-4.30224
PHAX	-4.30361
NDUFAF7	-4.30673
ZNF740	-4.30837
LPCAT4	-4.31952
HSBP1L1	-4.32388
AAK1	-4.3387
DGCR8	-4.34013
CWF19L1	-4.34101
RBM4B	-4.34663
INTS9	-4.34692
HCG4	-4.34771
TTC39B	-4.35087
ST3GAL6-AS1	-4.35504
EDEM3	-4.36839
CBWD1	-4.36879
KSR2	-4.36977
CRIPAK	-4.37147
ZNF630	-4.37929
FOXN3	-4.37953
CEP152	-4.38315
ATP6V0A2	-4.38476
MSRB3	-4.38869
LNX2	-4.3973
RMC1	-4.4006
TADA2B	-4.40766
WDPCP	-4.40905
CLK2P1	-4.41086
HERC2P2	-4.41264
RAD52	-4.41811
TRIM52	-4.42194
YTHDC1	-4.43251
CCER2	-4.43384
PRMT9	-4.4371
CLCN2	-4.43784
ASTN2	-4.43884
RPGR	-4.44101
MCF2L-AS1	-4.44528
PPP4R3A	-4.44543
TNRC6A	-4.44753
RCC2	-4.46773
FNDC5	-4.4699
ODF2L	-4.48403
TRPM3	-4.48591
PPP1R35	-4.50154
KRI1	-4.50545
DENND1B	-4.51646
ZNF44	-4.51919
SAFB2	-4.52654
TBC1D30	-4.53003
CCL27	-4.53375
SMARCD2	-4.53428
MRPS31	-4.53652
PAN2	-4.54697
RFX5	-4.55101
METTL17	-4.55236
IP6K2	-4.55601
KCNV2	-4.56572
LIN52	-4.56651
SCAF11	-4.5801
ZBTB34	-4.59095
NELFA	-4.59223
NDRG3	-4.59422
FBXL4	-4.59588
ABCA7	-4.59807
MAP2K6	-4.60547
OXCT2	-4.61163
TRIM13	-4.61622
SAV1	-4.61852
CASP3	-4.62626
NFYC	-4.63169
USF2	-4.63578
ASPSCR1	-4.63771
CSDC2	-4.64278
HELQ	-4.64553
ODF2	-4.64662
FKBP7	-4.64663
TUBD1	-4.66099
TSEN54	-4.66577
JARID2	-4.66761
PLAGL1	-4.68577
HS3ST1	-4.68769
C1orf162	-4.69906
SLC36A1	-4.7059
DIS3L2	-4.7065
ZDHHC5	-4.72288
DENND4C	-4.72362
PDSS1	-4.72461
BMS1P4	-4.72613
EEPD1	-4.72803
FAM35BP	-4.7281
MKNK2	-4.72981
FAM110A	-4.73255
TRMT11	-4.74646
NUP160	-4.74833
KIF9-AS1	-4.75016
TPRKB	-4.75971
2024-09-06	-4.76535
ZNF586	-4.76589
ABCB7	-4.76768
TAS2R31	-4.76807
CCDC144CP	-4.77402
PENK	-4.7781
CERK	-4.78582
MC1R	-4.79019
P3H1	-4.79954
FAM43A	-4.79973
CNTRL	-4.80625
LEMD3	-4.81641
SIAH2	-4.82386
ZCCHC8	-4.83883
THSD4	-4.84818
PHTF1	-4.85588
LOC100294145	-4.85709
NGLY1	-4.86547
RBM41	-4.86646
ZBTB40	-4.87354
TRRAP	-4.87933
ZSCAN9	-4.88073
SORBS3	-4.88881
CYB5R4	-4.89718
GNPAT	-4.89749
NCOA3	-4.90994
ZNF354B	-4.91301
TAS2R45	-4.92611
SPTB	-4.9304
ARID4B	-4.95299
LINC01405	-4.95935
HYLS1	-4.96625
CLMP	-4.97284
NPIPA8	-4.97734
PCDHGB4	-4.98217
GIT2	-4.9967
CDK13	-4.99834
ST7L	-5.03079
PECR	-5.0347
KDF1	-5.06219
ZNF165	-5.0815
TAS2R43	-5.08575
MYNN	-5.09287
ABCD2	-5.10072
ZNF394	-5.11868
EMSY	-5.1255
TMEM145	-5.13313
CEP135	-5.15675
ARL5A	-5.15717
DSCC1	-5.18567
DTWD2	-5.19189
CCR10	-5.19939
NAA16	-5.20371
HSF4	-5.22083
CEP95	-5.24638
ZNF333	-5.29771
KDM4C	-5.29928
C6orf47	-5.3217
INTS8	-5.33329
VPS54	-5.37701
KDM7A	-5.37721
CCDC58	-5.38457
TAS2R30	-5.39895
SCLT1	-5.39996
ZMYM5	-5.47197
CCDC136	-5.49115
PLA2R1	-5.50836
TUBE1	-5.51625
TRPC3	-5.54054
ZBED5	-5.56488
SNHG1	-5.57376
FAM214A	-5.592
ZNF782	-5.61661
C4orf33	-5.63662
ZIM2	-5.66578
SYNE4	-6.08618
TTC21B	-6.20227

### Sheet: Table S4
Gene Name
AP2B1
ASTN1
ASTN2
ATOH7
ATP6V1C1
ATP9A
BTBD9
C12orf76
C4orf33
C5orf30
CA10
CACNG3
CAMK1G
CDH8
CDH9
CHL1
DACH2
DCLK2
DENND1A
DGKB
DLG2
DSCAML1
DTNBP1
ENOX1
ERC2
FAM49A
FGF13
FGF14
GNAQ
GRIN3A
GRM8
HAR1A
HSPA13
HTR1E
KCNMB2
KIRREL3
LHX2
LINC00320
LINC00461
LRRTM4
LY86-AS1
MCTP1
MEGF9
NCAM2
NEGR1
NKAIN2
PCDH20
PHAX
PKIA
POU3F3
POU3F4
PRNP
PSD3
PTCHD1
PTER
ROBO2
SLC1A2
SLC39A10
SORCS3
SPRY3
SSTR1
SSTR2
SYT2
TIAM1
TMEFF2
TRPM3
VWC2
WDR7
WSCD2
YWHAB
ZIC3

### Sheet: Table S5
Gene Name	Species	dN/dS ratio
IQCB1	Chimpanzee	3.17
BAAT	Chimpanzee	3.15
ZSCAN9	Chimpanzee	2.75
CWF19L1	Chimpanzee	2.72
TAS2R13	Chimpanzee	2.51
OR14I1	Chimpanzee	2.4
ZDHHC13	Chimpanzee	2.25
FLT3	Chimpanzee	2.13
SCRN2	Chimpanzee	1.83
LRRC2	Chimpanzee	1.83
RBM6	Chimpanzee	1.82
SERGEF	Chimpanzee	1.8
ALG10B	Chimpanzee	1.77
TAS2R19	Chimpanzee	1.76
PCMT1	Chimpanzee	1.65
RANBP3L	Chimpanzee	1.63
VPS37C	Chimpanzee	1.62
PSRC1	Chimpanzee	1.62
LY6G5C	Chimpanzee	1.62
PIGV	Chimpanzee	1.6
TAS2R10	Chimpanzee	1.6
PRSS2	Chimpanzee	1.59
CD83	Chimpanzee	1.58
NBPF3	Chimpanzee	1.54
IRAK1BP1	Chimpanzee	1.53
CEP85L	Chimpanzee	1.5
ATP5MPL	Chimpanzee	1.49
CGREF1	Chimpanzee	1.48
SLC25A18	Chimpanzee	1.48
METTL15	Chimpanzee	1.41
HRC	Chimpanzee	1.35
UMPS	Chimpanzee	1.33
MTERF4	Chimpanzee	1.33
TXLNB	Chimpanzee	1.32
TTC31	Chimpanzee	1.3
MEA1	Chimpanzee	1.25
TAS2R30	Chimpanzee	1.25
ST7L	Chimpanzee	1.23
GON7	Chimpanzee	1.17
C2orf80	Chimpanzee	1.16
ATG7	Chimpanzee	1.15
EXTL2	Chimpanzee	1.15
BTN2A2	Chimpanzee	1.14
TAF12	Chimpanzee	1.14
FLYWCH2	Chimpanzee	1.12
MCUB	Chimpanzee	1.12
ZFAND4	Chimpanzee	1.11
SRSF1	Chimpanzee	1.08
CMYA5	Chimpanzee	1.07
THTPA	Chimpanzee	1.07
ZNF248	Chimpanzee	1.06
ZNF154	Chimpanzee	1.05
TUBD1	Chimpanzee	1.05
BTNL2	Chimpanzee	1.04
RBKS	Chimpanzee	1.03
OVGP1	Chimpanzee	1.01
LYPLA1	Macaque	3.67
TMEM265	Macaque	2.19
DYDC2	Macaque	1.69
LY6G5C	Macaque	1.65
C2orf80	Macaque	1.58
BAAT	Macaque	1.45
TAS2R13	Macaque	1.44
TFAM	Macaque	1.35
C6orf52	Macaque	1.14
BAALC	Macaque	1.05
SNCA	Macaque	1.05
CABYR	Macaque	1.03
PECR	Macaque	1.01
TAS2R14	Macaque	1

### Sheet: Table S6
Gene Name
EFCAB1
NUDT11
SYT17
PID1
ANO3
TOM1L1
C1QL3
MTA3
PPP4R4
RASAL1
MBOAT7
KIRREL2
BATF3
ZNF226
MAPK3
EFNB2
SNRNP27
DYDC2
NKD2
TMEFF2
LY6H
PTPRF
CDKN2D
MRAS
ATP2B4
CYB5D2
MTCH1
NIT2
DDB1
KCNMB4
SSTR1
AHRR
RBP4
TMEM130
NECAB2
GSTO2
ZSCAN18
CTNND2
UCHL1
FTH1
GMFB
THRA
HSPB11
COG1
SVOP
DOK6
F12
KCNG3
NDUFC2
SCN3B
TUBB6
SLC25A23
TBC1D13
NOV
CTC1
ADCY7
PRKCG
ARMCX2
FKBP1B
SPPL3
SLC26A11
CRIP2
FKBP1A
FXYD6
TDRD9
ATP9A
BLCAP
CHST15
TMEM164
PTER
FAM120AOS
SERP1
LINC00461
UBE2Z
C2orf69
C1S
RAB27B
LONRF2
SKAP2
CDH9
VPS37C
SLIT1
FAM162A
PDGFC
C22orf39
SHISA5
CELF5
EDARADD
MOXD1
ARHGDIB
CHCHD6
AP1S1
YWHAH
MUM1L1
TNFRSF11A
IKBIP
ZNF831
YWHAB
DOC2A
TUBB4B
ZFP64
ICAM5
NHLRC1
C8orf46
SLC26A4
MYB
BIRC3
PTRH1
SLC35A2
STYK1
DACH2
VPS26B
TRUB1
C2orf80
SPRED1
SIRT3
MRPL30
GLRA3
PRNP
SQLE
SH2B3
FRA10AC1
SYN2
SSTR2
FDPS
C3orf14
WDR48
PSMB7
PRKCD
FAM102A
MYADM
CDC27
MYH7
GAR1
SEMA4F
ATP6V1C1
OPRM1
SLC25A22
DKK3
CA10
MAGED1
GABRB1
DPF1
NIPSNAP1
RGL3
CHRDL1
DGKB
PLXNA1
AK5
LGI4
SFTPD
AP3M2
VSTM2L
CENPF
SH3RF1
CNPY2
TPST1
ARMCX1
OAZ1
COPS4
CHID1
CCDC6
PRDM16
ST6GALNAC5
WIF1
SNCA
MMAB
AZIN1
C1R
GDE1
ACAT2
LINC00320
PNCK
FAM171B
LRRC2
SMAD3
CXorf57
TM2D3
KLHL35
PCDH20
C19orf12
OPTN
HSPA13
RNF139
WDR86
PIGV
GNPTAB
DYNLL1
TMEM187
HMGCR
GLP2R
NPTXR
SH2D5
NOL9
CCT5
NTNG2
TBCD
TSEN34
HSP90B1
BEX2
UHMK1
SHISA9
TXLNB
LRRC57
RAB35
BAALC
NPTX2
PTRH2
C16orf95
THTPA
GABRB3
HPCAL4
TMEM136
OCA2
AKR7A2
CELF6
PLS3
YPEL1
MCTP1
PSMD1
SLC39A11
PTGES
GAP43
RBM43
ASTN1
EPHA10
HEPH
C1QL2
PTDSS1
SNAPC5
UBE2D2
NT5DC3
SLC9A6
NOVA2
SH3BGRL3
SERPINB8
ADRA1B
RAPH1
RANBP3L
KCNMB2
SLC1A2
ARPC3
CCBE1
THNSL2
PDHB
KLHL2
DHCR24
LSM3
RMI2
SLCO1C1
TLN2
COL5A3
TYRO3
MRPL28
ENTPD6
ZNF350
GRIN3A
ELAC2
SIDT1
MKL2
FZR1
ABCB6
B4GALT5
GDA
GSS
ARHGAP33
CRIM1
TMEM150C
CD81
WDR7
GLOD4
NRAS
SYTL5
RILPL2
ZNF436
OGG1
KCNK2
KIF3C
ATP6V0CP3
CDC42SE2
CACNA1H
TOX4
PIK3CD
PANX1
KLK10
PCDH19
TMEM101
FREM3
B9D1
WDR17
NISCH
CACNG3
P2RX5
OAZ2
NPPA
MT3
ARPC4
PHPT1
DOLPP1
CCL28
2024-03-04
KIRREL3
STRAP
FAS
PUF60
CREM
NRCAM
SLC39A4
CABYR
GALNTL5
HINT1
ORC6
COL16A1
IGFBP5
DZIP3
MPV17L2
NETO2
LY86-AS1
RBBP7
PTCHD1
CFL1P1
TIMM8B
ARRB1
C12orf76
ADAMTS8
SELENBP1
SRP19
CMAS
ENDOU
ARF1
LARS2
TPP1
GSTM5
DTNBP1
KLF10
CYB561
AKAP8
USP9X
PITPNM2
ASS1
CHST1
C1orf50
KLHL12
CHRNB1
ARNT2
LYRM2
ZMAT2
DCAF4
LDHD
CLEC4G
NCAM2
TMEM107
CD52
YKT6
RHBDD2
HDLBP
ATL1
PPP2R5C
TMEM18
TOMM5
PRAF2
SPRYD7
SARDH
HSD11B1L
BTBD9
TEKT2
TXN
PRSS23
MAP7D1
PPDPF
DLG2
ZDHHC4
GRIA1
SOX5
FLRT1
CGREF1
SLC9A7
ZMYND12
LINGO1
MPI
ERC2
FAM110C
GRM8
FBXL16
KLF15
WDR54
STIM1
CCDC3
RAPGEF4
TCFL5
KCNV1
MAPK1
RTN3
LRRC42
TM2D1
MTMR9LP
LRRTM4
FAM49A
FN3KRP
FBXL18
FADS3
CELF3
PNPLA3
OAZ3
DENND1A
TSTD1
ALDH6A1
MESP1
ARHGAP1
NKAIN2
DDAH1
BSN
GRK6
EPB41L4B
SERINC1
XYLT1
TFPT
DNAH5
NPDC1
CSGALNACT1
SUSD1
SAP130
PCMT1
DRAM1
DPYSL2
SLC25A18
MEA1
ACTA1
RDH11
NETO1
ACTR8
CCNYL1
MOSPD2
TMEM208
PHF13
LOH12CR2
BLOC1S2
FADS1
HS2ST1
RNF150
CD53
LCLAT1
HYI
MORN4
TNFAIP6
GPT2
DNAJC19
CHL1
EXOC6
TBC1D24
TMTC1
OXCT1
TNFAIP8L1
2024-03-01
AP1M1
GLT8D2
DAD1
COG5
MEGF9
UMPS
ARTN
EGR3
NUDT18
PRR7
MRPL37
STX7
SNAP29
SF3B3
PKIA
CCT6B
AP2B1
ALDH4A1
KLK5
PSEN2
ATP9B
IFNAR1
CYP4X1
GABRA5
RND3
FOXRED2
MECR
ARL15
TPRG1L
TP53I3
MAP4
SLC39A10
RGMB
CD83
ADCY2
AMN1
CCNL2
ACAA2
TBCB
TRUB2
PNMT
CBR3
DUSP3
SLC17A8
BAIAP2
GPR68
NEUROD6
UPP2
BFSP1
DDX54
JAKMIP1
CBR1
APOPT1
PRICKLE2
ROBO2
TPI1
SLC39A3
LMO1
NCKAP1
CDH8
GPC4
ARMC10
PEA15
TMEM126A
DIAPH2
TSC1
MMD
MED10
SLC22A18
FBXO2
CCKBR
PYCR1
SH3KBP1
HOPX
C1orf53
MYRIP
KIAA1191
MYBPC1
YWHAG
DHRS7B
TRIP12
SEC61A2
CHRNA4
ACTR1A
ASXL3
RPS10
WIZ
FILIP1L
LANCL2
CAMK1G
MLLT11
ME3
CXCL14
MTHFD1
ZBTB44
GNG2
PSRC1
REEP5
AKAP5
RAB6B
GPM6B
CHPF2
PRPH2
HTR1E
KLF8
SNAI2
CHMP4B
GPNMB
FAM102B
CREG2
HILS1
OAF
KIAA0930
SPIN1
ENC1
SEC22C
NIPSNAP3A
LIN7B
TWIST1
GTPBP4
GIMAP4
ELMO2
TNFRSF1A
MMS19
FADS2
RER1
GABBR1
RASL10A
SH3GL3
AGMAT
C1orf52
CSPG4
MRPS16
SNX10
PIR
PDZD2
VBP1
BAIAP3
GULP1
SCG3
AGTPBP1
SAMD14
TMEM196
SATL1
ANK3
GORASP2
NOP16
SFRP1
ATG7
LHX2
KCNQ2
TPM3
KIF21B
CPNE5
CAMKV
NUBPL
SNX7
DVL1
STK16
WNT10B
SERPINF1
2024-09-03
ICMT
C5orf30
RLBP1
LIPA
TMEM64
GANAB
CAND2
KIAA0368
THRB
MED28
UBXN2B
BYSL
HTR1A
GCNT1
SUPT7L
ISLR2
PSD3
BEGAIN
PSMC1
RRAGC
VRK1
PDE6B
ACACA
OPRK1
GLG1
ACO2
WDR31
RAPGEF3
ATP8A2
DCLK2
MINOS1
ATXN10
EYA2
PARVA
MEST
SUMO3
SEMA4A
PITPNB
HSPA9
METTL1
PLCE1
PJA1
AHR
HTR4
NUDT14
MRPS18C
UBE3C
ZDHHC23
RSU1
CLDN10
B3GNT2
CCNH
DDRGK1
C16orf58
SORCS3
NPY1R
SEC63
TAF12
ADAM15
SLC45A1
GAS2
NFKBIA
ZNF182
IGF1R
BRD2
IREB2
SDR16C5
TTC39A
CACNA1I
SYCP2
ZNF280D
AKR1E2
PRDM5
DCAF16
BEND7
MMP15
TOB1
LAMA3
CGN
UHRF1BP1L
ELMOD3
ZNF668
DDX39A
ZCCHC14
ANKS3
NTNG1
MAX
RARG
BTN3A3
HLTF
SENP6
MX1
ZNF77
KAT8
NAALAD2
SDC1
CCNE1
TTC39C
CLOCK
LCA5
GFM1
KLF2
ICA1
TCN2
MPHOSPH10
C5orf56
ETS1
HNRNPD
SLFN5
IQCB1
KCNAB3
PDE10A
CDS1
RAB37
MRPL16
CA7
C9orf72
PTH1R
HEXDC
HELLS
FGF13
ARMCX4
TFB1M
PPL
ZNF574
LEAP2
MED20
BCL10
MOGAT1
TAF1D
CLEC2B
LAG3
ADM
DYRK4
ALKBH5
VIPR2
PCDHA1
PODXL2
RALGAPA2
FAR2
SLC9A5
CRABP1
WSCD2
RDH5
CDADC1
ZNF32
ESCO1
TAS2R5
LENG1
CTPS2
RASSF8
CCDC134
MYLK2
LEO1
SEMA6C
NEGR1
URGCP
DCBLD2
MXD4
MED13
SNW1
HAT1
MTA2
DHX9
HECTD1
CNTROB
TAZ
DNASE1L2
CYTH3
ANKRD34C
SLC38A3
NPPC
SLC36A4
POMT1
UBL3
PXN
ALG3
REV1
SLC38A5
IKBKB
TTI2
KIAA1109
COIL
REPS1
ZNF684
MACROD1
ZNF776
SLC44A5
HAR1A
DTX3
ZNF16
FPGT
BUD13
SMAD5
PHF19
TRMT61B
AFAP1L2
NDUFC1
ZNF248
DNAJC4
N4BP2L2
RBKS
KDM5C
ZNF615
SETD7
EXTL2
ZNF821
VWA5B2
XRN2
ZNF154
TMEM69
TIFA
TSHZ1
SPTSSB
SLC12A8
C15orf41
ADCY1
SARM1
BMP8B
ZNF256
TPCN2
SRFBP1
ARNT
PAG1
FAM71E1
ORC4
RBM6
CLK3
SERGEF
NR1D1
ANKZF1
STK11IP
RSRC1
SLC35B3
PMFBP1
RNPEP
DNAJC28
ZFP28
ADD1
FGF14
ZNF273
UXS1
CCDC151
TTLL5
C17orf80
ZNF548
IL6R
C2CD3
MAD2L1
EMB
RNF168
PMS1
PRKAR2A
PACSIN2
PCP4
RRNAD1
MORC2-AS1
HPS5
POLR1D
ZNF250
KIAA1841
MCM2
UBE2D1
ZBTB25
NUB1
VPS52
DUSP1
IER2
DGKD
ZNF711
ZFYVE19
TRPT1
ZC3H6
ZIC3
ANKRA2
TNRC6C
LIN9
ASTE1
ADRA2A
AKT1S1
SLC38A6
FASTK
C16orf72
CWF19L2
MAP1LC3B
RUFY1
ZNF385A
JDP2
MGST2
LAMA5
EWSR1
CAMK2N2
VPS36
C4orf3
INSIG2
EHMT1
LEPROTL1
GPX7
THG1L
ERMP1
CXorf36
PCOLCE
CEND1
MEGF6
RALGAPB
OSBPL5
ZFAND1
ZNF41
NVL
NOP58
MTFP1
HDAC8
OSBP2
RPAP2
XBP1
GLI4
PER3
DSCAML1
DSCAM
LY6G5C
ADAMTS5
TGFBR1
MAP3K3
TBK1
SH3BGRL
ALKBH2
SYT2
ZNFX1
NKX6-3
PKN2
SZT2
POU3F4
TMEM161B
RABEP2
MRPS26
ORAOV1
DDX5
SEL1L3
PIK3CB
ARID2
SLC2A6
PI4K2A
DHX15
AIP
PIM1
NEXN
WNK2
CTDP1
ZNF566
ZNF136
HNRNPA0
TAF2
ZBTB39
CCDC78
CCNL1
HIVEP3
TTC31
RNPC3
DUSP11
KTN1
STS
SLC22A5
RBM15
FAM120C
PRPF3
TBC1D4
UTP23
RING1
MON2
KLC4
CD274
TRIM4
ZNF180
GADD45B
GRM4
ALG2
WDR70
FASTKD3
BCO2
METAP2
SYT3
USP16
RGL2
PAQR9
ISPD
TAS2R14
DEGS2
KPNA5
MZF1
GLA
SKA2
PPARD
SMC2
NLRX1
TMEM109
LARP4
MCPH1
ULK4
BACH1
TMCC1
XYLT2
TMEM127
BEAN1
MPZL3
MLPH
TLE2
PRMT7
GALNT12
REV3L
PTX3
TTC14
LATS1
TUT1
NUP188
HMBS
HSPA14
NONO
KCTD3
N4BP1
TPR
ARG2
SSFA2
CDK8
STARD5
FAM13A-AS1
BCDIN3D
USP53
ASB8
AVEN
MED11
OVGP1
PAXIP1
SUPV3L1
PLAUR
PIGU
ANK1
ARHGEF11
NRG4
NAPA
ZNF518A
ARL13B
ZNF653
RUNX2
DHX29
SNCAIP
SNRNP40
NKX3-1
MAP3K6
NFX1
DCTN4
SAR1B
DENND5B
HSPBAP1
ANKRD16
GPR146
ELL
AGL
STX8
ZBTB1
ASNSD1
RMI1
LYPLA1
SPAG4
CRTC3
GPLD1
EPS8L2
CCDC28B
KCNT1
METTL4
ZNF76
PCDHB13
NPR2
NIPBL
DOT1L
SNRK
IFRD2
SAAL1
CEP44
MTG1
MAP3K9
EDNRA
PPP1R10
MICB
MASTL
HSD11B2
IRAK1BP1
ZCCHC11
PCDHGB2
TCHP
PCTP
ABCC1
TFAM
CFH
EIF2A
KLHL15
CIZ1
HRC
BAAT
PCDHA5
LAMC1
TACC3
HM13
KCNC4
HSPB2
ATAD1
STK11
ZNF800
SMC5
PCDHGA3
SFI1
DPM3
CORO7
ZCCHC7
NFATC3
MIB2
FBXL6
MPHOSPH9
NARS
ZSCAN23
RAB11B
ATXN7L1
YBEY
SLC35A4
MBD5
RSBN1L
PDZD8
MBTD1
CUX1
TSPAN9
STON1
CNTLN
EPB41
LY6G5B
PRR14
CCDC66
CALML6
SF3B1
SYNE1
ZNF407
TAP1
RWDD1
SETD6
VWC2
KRIT1
INO80E
LRRC17
MAP2K3
TPP2
ZNF547
VAV3
MRGPRF
NXPH3
FAM13B
JMJD6
SPIRE2
RASSF4
TXNRD2
TIAM1
TBCK
ELMOD2
INPP5B
LPAR5
PRIM1
SOCS4
RFX7
BRSK2
VPS11
RNF113A
ANGPTL2
OGFOD2
PPWD1
CRISPLD1
SMG9
SESN2
RET
LGI2
ANKFY1
SLC25A17
IRF2BP2
UBE2G1
USP6NL
METTL3
SRA1
PCDHGA7
FSTL1
IQSEC3
TCERG1
NFKBIZ
ABCA9
N4BP2
ALG6
DCLRE1C
ZCCHC9
KIF27
DIP2A
BCAS4
EIF2S3
UNKL
RCOR3
GPHN
HIST1H1E
TBCE
CYP2U1
FLT3
YARS
SHMT1
PAPOLG
H1FX
SETBP1
SPIN3
WRAP73
SNHG14
ESRRG
ZNF283
HEATR4
MNS1
KAT6B
ADAM9
CEACAM19
LRBA
SCNN1D
CADM4
TSTD2
CHD9
ALKBH8
GTF3C3
MCU
RADIL
CASP8AP2
HOMER3
ANKRD29
TET1
CMYA5
BTN2A2
FLYWCH2
FANCC
RSBN1
SLC19A2
PLEKHH3
ABCB9
PTPN2
ZNF555
SCRN2
ANKRD13A
AMMECR1
DHX57
PPP2R5D
ARHGEF10L
USP33
HIST4H4
SYS1
UNC13C
AFF1
BHLHE41
LIN7A
TGM1
FAM193B
PLEKHA8
C19orf25
C8orf31
ZBTB8OS
NSMAF
ROCK1
C18orf25
B3GALNT2
ZNF35
MCM3AP-AS1
ST3GAL6
FZD6
ZNF543
RHBDD3
MASP2
KIN
SLC38A1
DAXX
FAM135A
KREMEN1
CYB561D1
LTV1
ATXN7L2
PCDHB11
KLHL20
TTBK2
ZSWIM4
PPIL3
EDN3
CAPN7
NAT9
ZNF446
NAAA
USP13
SEC14L1
ERP44
FLT1
FASTKD1
TRIM33
PRPF39
IRF2BP1
ZNF660
RASGRF1
C18orf21
MRS2
PHC2
NUP205
NHLRC2
TOP3B
PKD2L2
TAF3
ITFG2
TBCEL
USP45
WDR75
CSTF2
FBXO21
CHFR
ZC3H10
ZNF268
FAM57B
WDR91
PACSIN3
ATXN7
DYNC2H1
PHKA2
LRRC49
ZDHHC13
PHAX
ZNF740
LPCAT4
HSBP1L1
AAK1
DGCR8
CWF19L1
RBM4B
INTS9
TTC39B
ST3GAL6-AS1
EDEM3
KSR2
ZNF630
FOXN3
ATP6V0A2
MSRB3
LNX2
TADA2B
WDPCP
RAD52
TRIM52
YTHDC1
CLCN2
ASTN2
RPGR
TNRC6A
FNDC5
ODF2L
TRPM3
PPP1R35
KRI1
DENND1B
ZNF44
SAFB2
TBC1D30
CCL27
SMARCD2
PAN2
RFX5
METTL17
IP6K2
LIN52
SCAF11
ZBTB34
NDRG3
FBXL4
ABCA7
MAP2K6
TRIM13
SAV1
CASP3
NFYC
USF2
ASPSCR1
CSDC2
HELQ
ODF2
FKBP7
TUBD1
TSEN54
JARID2
PLAGL1
HS3ST1
C1orf162
SLC36A1
DIS3L2
DENND4C
EEPD1
MKNK2
FAM110A
TRMT11
NUP160
TPRKB
2024-09-06
ZNF586
ABCB7
PENK
CERK
FAM43A
CNTRL
LEMD3
SIAH2
ZCCHC8
THSD4
PHTF1
NGLY1
RBM41
ZBTB40
TRRAP
SORBS3
CYB5R4
GNPAT
NCOA3
ZNF354B
SPTB
ARID4B
HYLS1
CLMP
PCDHGB4
GIT2
CDK13
ST7L
PECR
ZNF165
MYNN
ABCD2
ZNF394
TMEM145
CEP135
DSCC1
DTWD2
HSF4
CEP95
ZNF333
KDM4C
C6orf47
INTS8
VPS54
CCDC58
SCLT1
ZMYM5
CCDC136
PLA2R1
TUBE1
TRPC3
ZBED5
SNHG1
ZNF782
C4orf33
ZIM2
TTC21B
